# Phage T3 overcomes the BREX defence through SAM cleavage and inhibition of SAM synthesis

**DOI:** 10.1101/2023.02.27.530186

**Authors:** Aleksandr Andriianov, Silvia Triguis, Alena Drobiazko, Nicolas Sierro, Nikolai V. Ivanov, Maria Selmer, Konstantin Severinov, Artem Isaev

## Abstract

Bacteriophage T3 encodes a SAMase that through cleavage of S-adenosyl-methionine (SAM) circumvents the SAM-dependent Type I Restriction-Modification defence of the host bacterium *Escherichia coli*. Here, we show that the SAMase also allows T3 to evade BREX defence. SAM degradation weakly affects BREX methylation of host DNA, but completely inhibits the defensive function of BREX, suggesting that SAM is required as a co-factor for BREX-mediated exclusion of phage DNA. The anti-BREX activity of the T3 SAMase is mediated by two independent mechanisms: enzymatic degradation of SAM and downregulation of SAM synthesis through direct inhibition of the host SAM synthase MetK. We determined a 2.8 Å cryo-EM structure of the eight-subunit T3 SAMase-MetK complex. Structure guided mutagenesis of the SAMase-MetK interface revealed that the interaction with MetK stabilizes the T3 SAMase *in vivo*, thus further stimulating its anti-BREX activity. This work provides insights in the versatility and intricacy of bacteriophage counter-defence mechanisms and highlights the role of SAM as an important co-factor of diverse phage-defence systems.
