## Supplementary material for "Phage T3 overcomes the BREX defence through SAM cleavage and inhibition of SAM synthesis": Table S1

### Sheet: Coverage Statistics
name	treatment	subreads	avg_subread_len	subread_bases	reads	avg_read_len	subread_coverage	read_coverage	mean_of_subreads_per_reads	sd_of_subreads_per_reads
PBL275	BREX+	1385860	1079	1495464838	85547	20320	322.892	19.9316	16.7372	15.973
PBL283	BREX+	1167791	1010	1179765535	70761	19037	254.728	15.435	16.8954	18.4409
PBL302	BREX+SAMase+	1508198	1009	1521973318	90457	20199	328.616	19.7093	17.9618	16.6478
PBL303	BREX+SAMase+	1417123	951	1347264151	87464	20118	290.893	17.9538	18.7329	16.0164
PBL304	BREX+SAMase+	1611897	933	1503747983	92132	20621	324.681	18.5579	19.683	17.499
PBL269	BREX+Ocr+	1425737	984	1402964292	92646	19785	302.92	19.6841	17.9823	15.5093
PBL277	BREX+Ocr+	652963	956	624216483	38111	18737	134.777	7.86644	17.1946	18.0105
PBL285	BREX+Ocr+	1126665	916	1032410240	76283	18901	222.912	15.0927	18.0415	14.1495
PBL276	BREX-	286445	1240	355111089	27511	14304	76.6735	7.36395	9.71211	11.6364
PBL284R1	BREX-	1336038	951	1270888480	94342	18747	274.403	19.3765	17.108	13.9609
PBL284R2	BREX-	1163530	931	1082668926	94546	15436	233.764	18.9951	14.4452	12.4418
PBL292	BREX-	965555	931	899156369	82041	14732	194.141	16.4957	13.4321	12.1708
PBL299	BREX-SAMase+	1398572	924	1292474957	91770	19449	279.064	18.3113	16.8164	15.4713
PBL300R1	BREX-SAMase+	1301684	828	1077947070	87772	17292	232.744	15.6938	17.5707	13.9357
PBL300R2	BREX-SAMase+	1570445	835	1310949249	88829	19993	283.053	16.0103	20.4807	17.1836
PBL301	BREX-SAMase+	1344863	868	1166841083	84573	19066	251.938	15.8433	18.7788	15.4074

### Sheet: BREX
name	treatment	Number of motifs with a modified A (modQV>=30)	Total number of usable motifs	Ratio	Number of motifs skipped because of low coverage (<25)
PBL275	BREX+	1696	1702	0.996475	5
PBL283	BREX+	1680	1689	0.994671	17
PBL302	BREX+SAMase+	1641	1707	0.961336	0
PBL303	BREX+SAMase+	1629	1707	0.954306	0
PBL304	BREX+SAMase+	1633	1706	0.95721	1
PBL269	BREX+Ocr+	1506	1705	0.883284	2
PBL277	BREX+Ocr+	1057	1495	0.707023	201
PBL285	BREX+Ocr+	1414	1689	0.837182	18
PBL276	BREX-	3	1108	0.00270758	561
PBL284R1	BREX-	11	1703	0.00645919	4
PBL284R2	BREX-	5	1704	0.00293427	3
PBL292	BREX-	4	1700	0.00235294	7
PBL299	BREX-SAMase+	12	1707	0.00702988	0
PBL300R1	BREX-SAMase+	7	1697	0.00412493	10
PBL300R2	BREX-SAMase+	9	1700	0.00529412	7
PBL301	BREX-SAMase+	8	1703	0.00469759	4

### Sheet: EcoKI
name	treatment	Number of motifs with a modified A (modQV>=30)	Total number of usable motifs	Ratio	Number of motifs skipped because of low coverage (<25)
PBL275	BREX+	1189	1190	0.99916	0
PBL283	BREX+	1174	1179	0.995759	11
PBL302	BREX+SAMase+	834	1188	0.70202	2
PBL303	BREX+SAMase+	782	1187	0.658804	3
PBL304	BREX+SAMase+	799	1190	0.671429	0
PBL269	BREX+Ocr+	517	1190	0.434454	0
PBL277	BREX+Ocr+	330	1047	0.315186	139
PBL285	BREX+Ocr+	473	1180	0.400847	10
PBL276	BREX-	778	785	0.991083	377
PBL284R1	BREX-	1188	1190	0.998319	0
PBL284R2	BREX-	1182	1185	0.997468	5
PBL292	BREX-	1169	1175	0.994894	15
PBL299	BREX-SAMase+	829	1190	0.696639	0
PBL300R1	BREX-SAMase+	872	1183	0.737109	7
PBL300R2	BREX-SAMase+	875	1188	0.736532	2
PBL301	BREX-SAMase+	821	1189	0.690496	1

### Sheet: dam
name	treatment	Number of motifs with a modified A (modQV>=30)	Total number of usable motifs	Ratio	Number of motifs skipped because of low coverage (<25)
PBL275	BREX+	37956	38138	0.995228	26
PBL283	BREX+	37713	37964	0.993388	200
PBL302	BREX+SAMase+	21972	38157	0.575831	7
PBL303	BREX+SAMase+	19689	38152	0.516067	12
PBL304	BREX+SAMase+	20274	38157	0.531331	7
PBL269	BREX+Ocr+	37973	38133	0.995804	31
PBL277	BREX+Ocr+	33594	33999	0.988088	3964
PBL285	BREX+Ocr+	37676	37912	0.993775	252
PBL276	BREX-	25331	25706	0.985412	11634
PBL284R1	BREX-	37882	38099	0.994304	65
PBL284R2	BREX-	37808	38069	0.993144	91
PBL292	BREX-	37443	37789	0.990844	375
PBL299	BREX-SAMase+	20423	38114	0.53584	50
PBL300R1	BREX-SAMase+	21820	37964	0.574755	200
PBL300R2	BREX-SAMase+	22011	38078	0.57805	86
PBL301	BREX-SAMase+	20809	38056	0.546799	108

### Sheet: PacBio statistics BREX
name	treatment	mean_of_modQV	sd_of_modQV	%modQV>=30	mean_of_ipdRatio	sd_of_ipdRatio	%ipdRatio<=2	%ipdRatio>=5
PBL275	BREX+	218.217	84.2519	0.996475	6.69956	1.83631	0.00470035	0.821387
PBL283	BREX+	153.123	67.0163	0.994671	5.90908	1.82586	0.00769686	0.688573
PBL302	BREX+SAMase+	135.263	64.9901	0.961336	4.53457	1.80714	0.0620972	0.378442
PBL303	BREX+SAMase+	117.609	58.2677	0.954306	4.38696	1.73528	0.0743995	0.34505
PBL304	BREX+SAMase+	127.512	64.6417	0.95721	4.31944	1.7083	0.0756155	0.322978
PBL269	BREX+Ocr+	92.9877	53.8756	0.883284	3.37253	1.34277	0.157185	0.11437
PBL277	BREX+Ocr+	51.0495	34.1166	0.707023	3.59934	1.95235	0.232107	0.221405
PBL285	BREX+Ocr+	68.5157	39.7639	0.837182	3.38697	1.52465	0.18058	0.149201
PBL276	BREX-	2.88718	4.37841	0.00270758	0.911485	0.273116	0.995487	0
PBL284R1	BREX-	3.6606	5.62217	0.00645919	0.939975	0.221133	0.998238	0
PBL284R2	BREX-	3.6473	5.45118	0.00293427	0.944129	0.222491	0.999413	0
PBL292	BREX-	3.33353	4.87043	0.00235294	0.93231	0.229355	0.998235	0
PBL299	BREX-SAMase+	3.54892	5.48741	0.00702988	0.9361	0.228679	0.998243	0
PBL300R1	BREX-SAMase+	3.24042	5.24508	0.00412493	0.93158	0.216131	0.998821	0
PBL300R2	BREX-SAMase+	3.39118	5.40005	0.00529412	0.928164	0.224057	0.998235	0
PBL301	BREX-SAMase+	3.59425	5.16223	0.00469759	0.941238	0.222125	0.999413	0

### Sheet: PacBio statistics EcoKI
name	treatment	mean_of_modQV	sd_of_modQV	%modQV>=30	mean_of_ipdRatio	sd_of_ipdRatio	%ipdRatio<=2	%ipdRatio>=5
PBL275	BREX+	200.089	71.2295	0.99916	4.8828	1.07478	0.00504202	0.476471
PBL283	BREX+	156.139	64.3089	0.995759	4.67887	1.11496	0.00763359	0.368957
PBL302	BREX+SAMase+	61.819	46.955	0.70202	2.23039	0.953832	0.494108	0.013468
PBL303	BREX+SAMase+	54.4457	42.3719	0.658804	2.16762	0.926211	0.501264	0.00673968
PBL304	BREX+SAMase+	57.1235	44.1378	0.671429	2.13628	0.892043	0.528571	0.00840336
PBL269	BREX+Ocr+	32.6655	30.0068	0.434454	1.67604	0.631345	0.731092	0
PBL277	BREX+Ocr+	23.7192	25.0049	0.315186	1.79854	0.988115	0.687679	0.0114613
PBL285	BREX+Ocr+	29.0271	26.8169	0.400847	1.72956	0.759078	0.704237	0.00254237
PBL276	BREX-	73.5452	27.114	0.991083	5.33494	1.4672	0.00636943	0.57707
PBL284R1	BREX-	163.511	61.4113	0.998319	4.70888	1.11422	0.00756303	0.401681
PBL284R2	BREX-	141.149	53.8962	0.997468	4.71639	1.13196	0.00675105	0.408439
PBL292	BREX-	124.451	48.5978	0.994894	4.79081	1.19578	0.0093617	0.43234
PBL299	BREX-SAMase+	59.4924	44.349	0.696639	2.28004	0.916855	0.445378	0.00420168
PBL300R1	BREX-SAMase+	59.8191	40.4686	0.737109	2.54669	1.07552	0.367709	0.0270499
PBL300R2	BREX-SAMase+	64.947	46.5518	0.736532	2.42804	1.00008	0.385522	0.0143098
PBL301	BREX-SAMase+	56.3524	40.4479	0.690496	2.38456	1.00503	0.410429	0.0151388

### Sheet: PacBio statistics dam
name	treatment	mean_of_modQV	sd_of_modQV	%modQV>=30	mean_of_ipdRatio	sd_of_ipdRatio	%ipdRatio<=2	%ipdRatio>=5
PBL275	BREX+	199.35	77.3577	0.995228	4.93871	1.28917	0.00912476	0.48508
PBL283	BREX+	157.983	67.6999	0.993388	4.73924	1.28624	0.0113002	0.414788
PBL302	BREX+SAMase+	48.9991	44.1002	0.575831	1.98886	0.945322	0.595277	0.00856986
PBL303	BREX+SAMase+	41.6222	39.0173	0.516067	1.90249	0.914555	0.631081	0.00610715
PBL304	BREX+SAMase+	44.3291	41.7764	0.531331	1.89073	0.899323	0.634798	0.00563461
PBL269	BREX+Ocr+	186.483	72.1726	0.995804	4.79884	1.20645	0.00933575	0.445179
PBL277	BREX+Ocr+	102.539	45.5527	0.988088	5.10996	1.49699	0.0115003	0.516162
PBL285	BREX+Ocr+	142.412	57.6699	0.993775	4.89875	1.31555	0.00944292	0.469904
PBL276	BREX-	76.8671	29.0274	0.985412	5.44229	1.67923	0.008286	0.584649
PBL284R1	BREX-	164.383	64.16	0.994304	4.77957	1.27653	0.0116538	0.438804
PBL284R2	BREX-	144.597	56.5748	0.993144	4.76961	1.29231	0.0117156	0.432767
PBL292	BREX-	121.643	48.9719	0.990844	4.76116	1.32153	0.0131255	0.425997
PBL299	BREX-SAMase+	43.0672	38.8913	0.53584	1.95697	0.917265	0.60054	0.00632314
PBL300R1	BREX-SAMase+	44.4902	37.0978	0.574755	2.15339	1.04765	0.529423	0.0172268
PBL300R2	BREX-SAMase+	48.146	42.7574	0.57805	2.06623	0.992418	0.558538	0.0114764
PBL301	BREX-SAMase+	42.9555	37.8723	0.546799	2.02715	0.969957	0.574942	0.00922325
